# Selection for immune evasion in SARS-CoV-2 revealed by high-resolution epitope mapping combined with genome sequence analysis

**DOI:** 10.1101/2022.06.01.494373

**Authors:** Arnaud N’Guessan, Senthilkumar Kailasam, Fatima Mostefai, Raphael Poujol, Jean-Christophe Grenier, Paola Contini, Raffaele De Palma, Carsten Haber, Volker Stadler, Guillaume Bourque, Julie G. Hussin, B. Jesse Shapiro, Jörg H. Fritz, Ciriaco A. Piccirillo

## Abstract

A deeper understanding of the molecular determinants that drive humoral responses to coronaviruses, and in particular severe acute respiratory syndrome coronavirus 2 (SARS-CoV-2), is critical for improving and developing diagnostics, therapies and vaccines. Moreover, viral mutations can change key antigens in a manner that alters the ability of the immune system to detect and clear infections. In this study, we exploit a deep serological profiling strategy coupled with an integrated, computational framework for the analysis of SARS-CoV-2 humoral immune responses of asymptomatic or recovered COVID-19-positive patients relative to COVID-19-negative patients. We made use of a novel high-density peptide array (HDPA) spanning the entire proteomes of SARS-CoV-2 and endemic human coronaviruses to rapidly identify B cell epitopes recognized by distinct antibody isotypes in patients’ blood sera. Using our integrated computational pipeline, we then evaluated the fine immunological properties of detected SARS-CoV-2 epitopes and relate them to their evolutionary and structural properties. While some epitopes are common across all CoVs, others are private to specific hCoVs. We also highlight the existence of hotspots of pre-existing immunity and identify a subset of cross-reactive epitopes that contributes to increasing the overall humoral immune response to SARS-CoV-2. Using a public dataset of over 38,000 viral genomes from the early phase of the pandemic, capturing both inter- and within-host genetic viral diversity, we determined the evolutionary profile of epitopes and the differences across proteins, waves and SARS-CoV-2 variants, which have important implications for genomic surveillance and vaccine design. Lastly, we show that mutations in Spike and Nucleocapsid epitopes are under stronger selection between than within patients, suggesting that most of the selective pressure for immune evasion occurs upon transmission between hosts.
