## Supplementary material for "Selection for immune evasion in SARS-CoV-2 revealed by high-resolution epitope mapping combined with genome sequence analysis": Table S8

### Sheet: Table2
Epitope ID	Epitope Name	Protein	Protein Start	Protein End	Is cross-reactive	Average Z-score SARS-CoV-2-positive patients	Average Z-score SARS-CoV-2-negative patients	Is differential	p-value Association
57126	N230-250	N	230	250	FALSE	90.5550215517241	4.94719736842105	TRUE	0.00351829268292683
54942	N30-50	N	30	50	FALSE	9.31884698275862	1.28318421052632	TRUE	0.00351829268292683
56831	S760-780	S	760	780	FALSE	9.21713362068965	1.85709210526316	TRUE	0.00351829268292683
54975	N195-215	N	195	215	FALSE	7.88009698275862	0.514065789473684	TRUE	0.00351829268292683
54953	N85-105	N	85	105	TRUE	7.25953663793103	0.402078947368421	TRUE	0.00351829268292683
57153	N365-385	N	365	385	FALSE	7.21842672413793	0.681947368421053	TRUE	0.00351829268292683
54968	N160-180	N	160	180	FALSE	67.2271982758621	3.37380263157895	TRUE	0.00351829268292683
56841	S810-830	S	810	830	TRUE	65.8358189655172	4.34675	TRUE	0.00351829268292683
54644	S545-565	S	545	565	TRUE	6.82119612068966	0.471815789473684	TRUE	0.00351829268292683
55015	N395-415	N	395	415	FALSE	6.81241379310345	0.452	TRUE	0.00351829268292683
54702	S835-855	S	835	855	TRUE	6.79563577586207	0.6115	TRUE	0.00351829268292683
57127	N235-255	N	235	255	FALSE	6.72424568965517	1.13552631578947	TRUE	0.00351829268292683
57075	M185-205	M	185	205	TRUE	6.64754310344828	4.0075	TRUE	0.00351829268292683
56929	S1250-1270	S	1250	1270	FALSE	6.64314655172414	0.119263157894737	TRUE	0.00351829268292683
56837	S790-810	S	790	810	TRUE	6.56101293103448	2.49752631578947	TRUE	0.00961666666666667
54592	S285-305	S	285	305	FALSE	6.40528017241379	0.089421052631579	TRUE	0.00351829268292683
55010	N370-390	N	370	390	FALSE	59.0360452586207	2.07840789473684	TRUE	0.00351829268292683
56790	S555-575	S	555	575	FALSE	5.62965517241379	0.205092105263158	TRUE	0.00351829268292683
54569	S170-190	S	170	190	FALSE	5.55087284482759	0.989855263157895	TRUE	0.00351829268292683
56719	S200-220	S	200	220	FALSE	5.25313577586207	0.984013157894737	TRUE	0.00351829268292683
54688	S765-785	S	765	785	FALSE	5.00036637931034	1.18309210526316	TRUE	0.00351829268292683
55012	N380-400	N	380	400	FALSE	4.55487068965517	0.122828947368421	TRUE	0.00351829268292683
56833	S770-790	S	770	790	FALSE	4.48023706896552	0.278894736842105	TRUE	0.00351829268292683
54770	S1175-1195	S	1175	1195	TRUE	4.43130387931035	0.755407894736842	TRUE	0.00351829268292683
54978	N210-230	N	210	230	FALSE	4.08350215517241	0	TRUE	0.00351829268292683
56908	S1145-1165	S	1145	1165	TRUE	33.2913038793103	1.22565789473684	TRUE	0.00351829268292683
57124	N220-240	N	220	240	FALSE	32.1659375	0.858210526315789	TRUE	0.00351829268292683
55011	N375-395	N	375	395	FALSE	31.1074461206897	2.16617105263158	TRUE	0.00351829268292683
54966	N150-170	N	150	170	FALSE	30.3686745689655	1.12564473684211	TRUE	0.00351829268292683
54894	M0-20	M	0	20	FALSE	3.88364224137931	1.02881578947368	TRUE	0.00351829268292683
56707	S140-160	S	140	160	FALSE	3.50508620689655	0.206671052631579	TRUE	0.00351829268292683
54967	N155-175	N	155	175	FALSE	25.7542887931034	1.23226315789474	TRUE	0.00351829268292683
55007	N355-375	N	355	375	FALSE	25.1681357758621	2.47448684210526	TRUE	0.00351829268292683
54645	S550-570	S	550	570	FALSE	23.0729418103448	1.71984210526316	TRUE	0.00351829268292683
56740	S305-325	S	305	325	TRUE	23.0477370689655	1.64284210526316	TRUE	0.00351829268292683
56842	S815-835	S	815	835	TRUE	21.5244396551724	0.466631578947368	TRUE	0.00351829268292683
56909	S1150-1170	S	1150	1170	FALSE	2.78710129310345	1.38935526315789	TRUE	0.00351829268292683
54930	M180-200	M	180	200	TRUE	2.63479525862069	0.366973684210526	TRUE	0.00351829268292683
54593	S290-310	S	290	310	FALSE	2.36620689655172	0.147986842105263	TRUE	0.00351829268292683
54571	S180-200	S	180	200	FALSE	2.17692887931034	1.05176315789474	TRUE	0.00351829268292683
56793	S570-590	S	570	590	TRUE	2.13927801724138	0.0385131578947368	TRUE	0.00351829268292683
56813	S670-690	S	670	690	FALSE	2.00864224137931	0.352828947368421	TRUE	0.0150260416666667
57125	N225-245	N	225	245	FALSE	19.8811530172414	1.75106578947368	TRUE	0.00351829268292683
55008	N360-380	N	360	380	FALSE	16.9718857758621	1.48313157894737	TRUE	0.00351829268292683
54984	N240-260	N	240	260	FALSE	15.0611099137931	2.21236842105263	TRUE	0.00351829268292683
57157	N385-405	N	385	405	FALSE	14.7738577586207	0.453052631578947	TRUE	0.00351829268292683
54763	S1140-1160	S	1140	1160	TRUE	13.8441487068966	1.20119736842105	TRUE	0.00351829268292683
54985	N245-265	N	245	265	TRUE	13.4227586206897	2.02618421052632	TRUE	0.00351829268292683
54696	S805-825	S	805	825	TRUE	11.7422737068966	1.13813157894737	TRUE	0.00351829268292683
54786	S1254-1274	S	1254	1274	FALSE	1.91883620689655	0.0186052631578947	TRUE	0.00351829268292683
55014	N390-410	N	390	410	FALSE	1.86587284482759	0.01675	TRUE	0.00351829268292683
58763	S780-800	S	780	800	FALSE	1.84410560344828	0.424171052631579	TRUE	0.00961666666666667
56791	S560-580	S	560	580	FALSE	1.66004310344828	0.255421052631579	TRUE	0.0121473684210526
54650	S575-595	S	575	595	TRUE	1.65917025862069	0.0354342105263158	TRUE	0.00351829268292683
54564	S145-165	S	145	165	FALSE	1.43455818965517	0.312013157894737	TRUE	0.0121473684210526
57085	N25-45	N	25	45	FALSE	1.27626077586207	0.179578947368421	TRUE	0.00961666666666667
56836	S785-805	S	785	805	TRUE	1.16290948275862	0.203881578947368	FALSE	0.00351829268292683
57077	M195-215	M	195	215	TRUE	1.1567349137931	0.231434210526316	FALSE	0.0430219298245614
54963	N135-155	N	135	155	FALSE	1.11131465517241	0.264197368421053	FALSE	0.026712962962963
57079	M203-223	M	203	223	FALSE	1.09053879310345	0.0625263157894737	TRUE	0.00351829268292683
58570	orf1b2640-2660	orf1b	2640	2660	TRUE	1.04334051724138	0.300157894736842	FALSE	0.02885
54572	S185-205	S	185	205	TRUE	1.02358836206897	0.0641447368421053	FALSE	0.0247285714285714
54943	N35-55	N	35	55	FALSE	0.971325431034483	0.132473684210526	FALSE	0.0360625
56694	S75-95	S	75	95	FALSE	0.965075431034483	0.0242368421052632	FALSE	0.00670930232558139
54769	S1170-1190	S	1170	1190	FALSE	0.956551724137931	0.197407894736842	FALSE	0.02308
54960	N120-140	N	120	140	TRUE	0.852036637931034	0.104157894736842	FALSE	0.0121473684210526
58269	orf1b1135-1155	orf1b	1135	1155	TRUE	0.772510775862069	0.0318421052631579	FALSE	0.00961666666666667
54642	S535-555	S	535	555	TRUE	0.699601293103448	0.388394736842105	FALSE	0.0178453608247423
56803	S620-640	S	620	640	FALSE	0.691109913793103	0.0443947368421053	FALSE	0.00351829268292683
57098	N90-110	N	90	110	TRUE	0.650129310344828	0.0896184210526316	FALSE	0.026712962962963
57225	orf1a320-340	orf1a	320	340	TRUE	0.624590517241379	0.0900263157894737	FALSE	0.0247285714285714
57105	N125-145	N	125	145	TRUE	0.580862068965517	0.0438289473684211	FALSE	0.00351829268292683
54690	S775-795	S	775	795	FALSE	0.480280172413793	0.0478157894736842	FALSE	0.02308
56928	S1245-1265	S	1245	1265	FALSE	0.460172413793103	0	FALSE	0.00670930232558139
56810	S655-675	S	655	675	FALSE	0.452521551724138	0	FALSE	0.00351829268292683
